# Conservation of *cis*-regulatory codes over half a billion years of evolution

**DOI:** 10.1101/2024.11.13.623372

**Authors:** Yohey Ogawa, Yu Liu, Connie A. Myers, Ala Morshedian, Gordon L. Fain, Alapakkam P. Sampath, Joseph C. Corbo

## Abstract

The identification of homologous cell types across species represents a crucial step in understanding cell type evolution. The retina is particularly amenable to comparative analysis because the basic morphology, connectivity, and function of its six major cell classes have remained largely invariant since the earliest stages of vertebrate evolution. Here, we show that the retina’s highly conserved cellular architecture is mirrored by deep conservation of the underlying *cis*-regulatory codes that control gene expression. We use comparative single-cell chromatin accessibility analysis of lamprey, fish, bird, and mammalian retinas— representing over half a billion years of evolutionary divergence—to demonstrate cross-species conservation of *cis*-regulatory codes in all six retinal cell classes. This conservation persists despite extensive turnover of *cis*-regulatory regions between distant species. Conservation manifests as the clustering of multiple distinct high-affinity transcription factor (TF) binding sites toward the center of cell-class-specific open chromatin regions with little cross-species preservation of higher-order syntax. Hierarchical clustering of machine-learning models of retinal *cis*-regulatory codes from diverse species recovers six clusters corresponding to the six retinal cell classes. Thus, the retina’s cellular *Bauplan* is controlled by *cis*-regulatory codes which predate the divergence of extant vertebrates and persist despite nearly complete enhancer turnover.
