## Supplementary Table 1 for "Conservation of *cis*-regulatory codes over half a billion years of evolution"

### Sheet: Table_S1
Query_species	Target_species	Binomial_name	Order	Suborder	Genome_assembly	Divergence_time (Mys)	Percent_alignable	Gompertz_prediction	Q2.5	Q97.5
human	Gorilla	Gorilla_gorilla_gorilla	Primates	Haplorrhini	gorGor3	10	94.85	97.45	96.97	98.02
human	Orangutan	Pongo_abelii	Primates	Haplorrhini	ponAbe2	10	95.85	97.45	96.97	98.02
human	Bonobo	Pan_paniscus	Primates	Haplorrhini	panPan2	10	97.84	97.45	96.97	98.02
human	Chimp	Pan_troglodytes	Primates	Haplorrhini	panTro6	10	99	97.45	96.97	98.02
human	Gibbon	Nomascus_leucogenys	Primates	Haplorrhini	nomLeu3	20	94.05	94.81	93.89	95.91
human	Rhesus	Macaca_mulatta	Primates	Haplorrhini	rheMac8	30	95.16	92.08	90.77	93.69
human	Green_monkey	Chlorocebus_sabaeus	Primates	Haplorrhini	chlSab2	30	95.43	92.08	90.77	93.69
human	Crab_eating_macaque	Macaca_fascicularis	Primates	Haplorrhini	macFas5	30	95.61	92.08	90.77	93.69
human	Baboon	Papio_anubis	Primates	Haplorrhini	papAnu4	30	96.08	92.08	90.77	93.69
human	Squirrel_monkey	Saimiri_boliviensis	Primates	Haplorrhini	saiBol1	40	89.04	89.27	87.61	91.36
human	Marmoset	Callithrix_jacchus	Primates	Haplorrhini	calJac3	40	89.42	89.27	87.61	91.36
human	Bushbaby	Otolemur_garnettii	Primates	Strepsirrhini	otoGar3	70	78.75	80.35	77.94	83.64
human	Tree_shrew	Tupaia_belangeri	Scandentia	NA	tupBel1	80	54.97	77.24	74.65	80.84
human	Malayan_flying_lemur	Galeopterus_variegatus	Dermoptera	NA	galVar1	80	81.54	77.24	74.65	80.84
human	Shrew	Sorex_araneus	Eulipotyphla	NA	sorAra2	90	45.11	74.06	71.33	77.95
human	Hedgehog	Erinaceus_europaeus	Eulipotyphla	NA	eriEur2	90	46.99	74.06	71.33	77.95
human	Golden_hamster	Mesocricetus_auratus	Rodentia	Myomorpha	mesAur1	90	56.76	74.06	71.33	77.95
human	Pika	Ochotona_princeps	Lagomorpha	NA	ochPri3	90	58.05	74.06	71.33	77.95
human	Rat	Rattus_norvegicus	Rodentia	Myomorpha	rn6	90	58.09	74.06	71.33	77.95
human	Prairie_vole	Microtus_ochrogaster	Rodentia	Myomorpha	micOch1	90	58.58	74.06	71.33	77.95
human	Mouse	Mus_musculus	Rodentia	Myomorpha	mm10	90	58.79	74.06	71.33	77.95
human	Starnosed_mole	Condylura_cristata	Eulipotyphla	NA	conCri1	90	60.3	74.06	71.33	77.95
human	Chinese_hamster	Cricetulus_griseus	Rodentia	Myomorpha	criGriChoV2	90	60.86	74.06	71.33	77.95
human	Lesser_Egyptian_jerboa	Jaculus_jaculus	Rodentia	Myomorpha	jacJac1	90	61.02	74.06	71.33	77.95
human	Microbat	Myotis_lucifugus	Chiroptera	Yangochiroptera	myoLuc2	90	61.77	74.06	71.33	77.95
human	David's_myotis	Myotis_davidii	Chiroptera	Yangochiroptera	myoDav1	90	63.07	74.06	71.33	77.95
human	Brush_tailed_rat	Octodon_degus	Rodentia	Hystricomorpha	octDeg1	90	66.04	74.06	71.33	77.95
human	Guinea_pig	Cavia_porcellus	Rodentia	Hystricomorpha	cavPor3	90	67.54	74.06	71.33	77.95
human	Rabbit	Oryctolagus_cuniculus	Lagomorpha	NA	oryCun2	90	67.55	74.06	71.33	77.95
human	Megabat	Pteropus_vampyrus	Chiroptera	Yinpterochiroptera	pteVam1	90	67.74	74.06	71.33	77.95
human	Chinese_pangolin	Manis_pentadactyla	Pholidota	NA	manPen1	90	69.63	74.06	71.33	77.95
human	Chinchilla	Chinchilla_lanigera	Rodentia	Hystricomorpha	chiLan1	90	71.14	74.06	71.33	77.95
human	Domestic_goat	Capra_hircus	Artiodactyla	Ruminantia	capHir1	90	71.26	74.06	71.33	77.95
human	Naked_mole_rat	Heterocephalus_glaber	Rodentia	Hystricomorpha	hetGla2	90	71.49	74.06	71.33	77.95
human	Sheep	Ovis_aries	Artiodactyla	Ruminantia	oviAri3	90	71.84	74.06	71.33	77.95
human	Tibetan_antelope	Pantholops_hodgsonii	Artiodactyla	Ruminantia	panHod1	90	72.12	74.06	71.33	77.95
human	Beaver	Castor_canadensis	Rodentia	Castorimorpha	casCan1	90	73.63	74.06	71.33	77.95
human	Squirrel	Ictidomys_tridecemlineatus	Rodentia	Sciuromorpha	speTri2	90	73.94	74.06	71.33	77.95
human	Black_flying_fox	Pteropus_alecto	Chiroptera	Yinpterochiroptera	pteAle1	90	74.16	74.06	71.33	77.95
human	Pig	Sus_scrofa	Artiodactyla	Suina	susScr11	90	74.24	74.06	71.33	77.95
human	Wild_bactrian_camel	Camelus_ferus	Artiodactyla	Tylopoda	camFer1	90	74.52	74.06	71.33	77.95
human	Alpaca	Vicugna_pacos	Artiodactyla	Tylopoda	vicPac2	90	74.77	74.06	71.33	77.95
human	Ferret	Mustela_putorius_furo	Carnivora	Caniformia	musFur1	90	75.78	74.06	71.33	77.95
human	Dolphin	Tursiops_truncatus	Artiodactyla	Whippomorpha	turTru2	90	75.83	74.06	71.33	77.95
human	Panda	Ailuropoda_melanoleuca	Carnivora	Caniformia	ailMel1	90	75.98	74.06	71.33	77.95
human	Killer_whale	Orcinus_orca	Artiodactyla	Whippomorpha	orcOrc1	90	76.92	74.06	71.33	77.95
human	Weddell_seal	Leptonychotes_weddellii	Carnivora	Caniformia	lepWed1	90	77.06	74.06	71.33	77.95
human	Cat	Felis_catus	Carnivora	Feliformia	felCat9	90	78.17	74.06	71.33	77.95
human	Hawaiian_monk_seal	Neomonachus_schauinslandi	Carnivora	Caniformia	neoSch1	90	78.21	74.06	71.33	77.95
human	Pacific_walrus	Odobenus_rosmarus_divergens	Carnivora	Caniformia	odoRosDiv1	90	78.45	74.06	71.33	77.95
human	Horse	Equus_caballus	Perissodactyla	NA	equCab2	90	80.17	74.06	71.33	77.95
human	White_rhinoceros	Ceratotherium_simum	Perissodactyla	NA	cerSim1	90	81.88	74.06	71.33	77.95
human	Tenrec	Echinops_telfairi	NA	NA	echTel2	100	52.65	70.83	68	74.97
human	Cape_elephant_shrew	Elephantulus_edwardii	Macroscelidea	NA	eleEdw1	100	53.21	70.83	68	74.97
human	Cape_golden_mole	Chrysochloris_asiatica	NA	NA	chrAsi1	100	59.73	70.83	68	74.97
human	Aardvark	Orycteropus_afer_afer	Tubulidentata	NA	oryAfe1	100	66.91	70.83	68	74.97
human	Manatee	Trichechus_manatus_latirostris	Sirenia	NA	triMan1	100	71.33	70.83	68	74.97
human	Elephant	Loxodonta_africana	Proboscidea	NA	loxAfr3	100	71.39	70.83	68	74.97
human	Wallaby	Notamacropus_eugenii	Diprotodontia	NA	macEug2	160	14.33	50.78	47.33	55.82
human	Tasmanian_devil	Sarcophilus_harrisii	Dasyuromorphia	NA	sarHar1	160	22.84	50.78	47.33	55.82
human	Opossum	Monodelphis_domestica	Didelphimorphia	NA	monDom5	160	24.92	50.78	47.33	55.82
human	Platypus	Ornithorhynchus_anatinus	Monotremata	NA	ornAna2	180	14.31	44.11	40.28	49.42
human	Spiny_softshell_turtle	Apalone_spinifera	Testudines	Cryptodira	apaSpi1	310	8	10.07	5.12	16.37
human	Garter_snake	Thamnophis_sirtalis	Squamata	NA	thaSir1	320	3.39	8.5	3.92	14.64
human	Lizard	Anolis_carolinensis	Squamata	Iguania	anoCar2	320	4.5	8.5	3.92	14.64
human	Scarlet_macaw	Ara_macao	Psittaciformes	NA	araMac1	320	6.26	8.5	3.92	14.64
human	Turkey	Meleagris_gallopavo	Galliformes	NA	melGal5	320	6.83	8.5	3.92	14.64
human	White_throated_sparrow	Zonotrichia_albicollis	Passeriformes	NA	zonAlb1	320	6.93	8.5	3.92	14.64
human	Puerto_Rican_parrot	Amazona_vittata	Psittaciformes	NA	amaVit1	320	6.94	8.5	3.92	14.64
human	Medium_ground_finch	Geospiza_fortis	Passeriformes	NA	geoFor1	320	7.02	8.5	3.92	14.64
human	Mallard_duck	Anas_platyrhynchos	Anseriformes	NA	anaPla1	320	7.07	8.5	3.92	14.64
human	Collared_flycatcher	Ficedula_albicollis	Passeriformes	NA	ficAlb2	320	7.33	8.5	3.92	14.64
human	Budgerigar	Melopsittacus_undulatus	Psittaciformes	NA	melUnd1	320	7.37	8.5	3.92	14.64
human	Rock_pigeon	Columba_livia	Columbiformes	NA	colLiv1	320	7.45	8.5	3.92	14.64
human	Chicken	Gallus_gallus	Galliformes	NA	galGal6	320	7.62	8.5	3.92	14.64
human	Tibetan_ground_jay	Pseudopodoces_humilis	Passeriformes	NA	pseHum1	320	7.66	8.5	3.92	14.64
human	Saker_falcon	Falco_cherrug	Falconiformes	NA	falChe1	320	7.82	8.5	3.92	14.64
human	Peregrine_falcon	Falco_peregrinus	Falconiformes	NA	falPer1	320	7.93	8.5	3.92	14.64
human	Zebra_finch	Taeniopygia_guttata	Passeriformes	NA	taeGut2	320	7.96	8.5	3.92	14.64
human	Golden_eagle	Aquila_chrysaetos_canadensis	Accipitriformes	NA	aquChr2	320	8.51	8.5	3.92	14.64
human	Chinese_softshell_turtle	Pelodiscus_sinensis	Testudines	Cryptodira	pelSin1	320	9.64	8.5	3.92	14.64
human	American_alligator	Alligator_mississippiensis	Crocodylia	NA	allMis1	320	10.57	8.5	3.92	14.64
human	Green_seaturtle	Chelonia_mydas	Testudines	Cryptodira	cheMyd1	320	11	8.5	3.92	14.64
human	Painted_turtle	Chrysemys_picta_bellii	Testudines	Cryptodira	chrPic2	320	11.4	8.5	3.92	14.64
human	African_clawed_frog	Xenopus_laevis	Anura	NA	xenLae2	350	2.49	4.79	1.51	10.21
human	X._tropicalis	Xenopus_tropicalis	Anura	NA	xenTro9	350	2.77	4.79	1.51	10.21
human	Coelacanth	Latimeria_chalumnae	Coelacanthiformes	NA	latCha1	410	2.9	1.05	0.09	4.25
human	Atlantic_cod	Gadus_morhua	Gadiformes	Gadoidei	gadMor1	430	0.56	0.56	0.03	3.02
human	Zebrafish	Danio_rerio	Cypriniformes	Cyprinoidei	danRer11	430	0.57	0.56	0.03	3.02
human	Yellowbelly_pufferfish	Takifugu_flavidus	Tetraodontiformes	Tetraodontoidei	takFla1	430	0.6	0.56	0.03	3.02
human	Fugu	Takifugu_rubripes	Tetraodontiformes	Tetraodontoidei	fr3	430	0.71	0.56	0.03	3.02
human	Princess_of_Burundi	Neolamprologus_brichardi	Cichliformes	NA	neoBri1	430	0.74	0.56	0.03	3.02
human	Medaka	Oryzias_latipes	Beloniformes	Adrianichthyoidei	oryLat2	430	0.74	0.56	0.03	3.02
human	Southern_platyfish	Xiphophorus_maculatus	Cyprinodontiformes	Cyprinodontoidei	xipMac1	430	0.74	0.56	0.03	3.02
human	Zebra_mbuna	Maylandia_zebra	Cichliformes	NA	mayZeb1	430	0.75	0.56	0.03	3.02
human	Pundamilia_nyererei	Pundamilia_nyererei	Cichliformes	NA	punNye1	430	0.75	0.56	0.03	3.02
human	Tetraodon	Tetraodon_nigroviridis	Tetraodontiformes	Tetraodontoidei	tetNig2	430	0.75	0.56	0.03	3.02
human	Burton's_mouthbreeder	Haplochromis_burtoni	Cichliformes	NA	hapBur1	430	0.76	0.56	0.03	3.02
human	Stickleback	Gasterosteus_aculeatus	Perciformes	Cottioidei	gasAcu1	430	0.83	0.56	0.03	3.02
human	Nile_tilapia	Oreochromis_niloticus	Cichliformes	NA	oreNil3	430	0.83	0.56	0.03	3.02
human	Mexican_tetra	Astyanax_mexicanus	Characiformes	Characoidei	astMex1	430	0.9	0.56	0.03	3.02
human	Spotted_gar	Lepisosteus_oculatus	Semionotiformes	NA	lepOcu1	430	2.04	0.56	0.03	3.02
human	Lamprey	Petromyzon_marinus	Petromyzontiformes	NA	petMar3	560	0.54	0	0	0.13
mouse	Rat	Rattus_norvegicus	Rodentia	Myomorpha	rn6	10	95.81	97.45	96.97	98.02
mouse	Chinese_hamster	Cricetulus_griseus	Rodentia	Myomorpha	criGriChoV2	30	91.36	92.08	90.77	93.69
mouse	Guinea_pig	Cavia_porcellus	Rodentia	Hystricomorpha	cavPor3	70	64.96	80.35	77.94	83.64
mouse	Beaver	Castor_canadensis	Rodentia	Castorimorpha	casCan1	70	74.35	80.35	77.94	83.64
mouse	Pika	Ochotona_princeps	Lagomorpha	NA	ochPri2	80	41.15	77.24	74.65	80.84
mouse	Rabbit	Oryctolagus_cuniculus	Lagomorpha	NA	oryCun2	80	59.39	77.24	74.65	80.84
mouse	Hedgehog	Erinaceus_europaeus	Eulipotyphla	NA	eriEur1	90	29.49	74.06	71.33	77.95
mouse	Shrew	Sorex_araneus	Eulipotyphla	NA	sorAra2	90	37.27	74.06	71.33	77.95
mouse	Tree_shrew	Tupaia_belangeri	Scandentia	NA	tupBel1	90	47.4	74.06	71.33	77.95
mouse	Sheep	Ovis_aries	Artiodactyla	Ruminantia	oviAri3	90	48.54	74.06	71.33	77.95
mouse	Microbat	Myotis_lucifugus	Chiroptera	Yangochiroptera	myoLuc2	90	56.94	74.06	71.33	77.95
mouse	Megabat	Pteropus_vampyrus	Chiroptera	Yinpterochiroptera	pteVam1	90	61.32	74.06	71.33	77.95
mouse	Chinese_pangolin	Manis_pentadactyla	Pholidota	NA	manPen1	90	62.08	74.06	71.33	77.95
mouse	Pig	Sus_scrofa	Artiodactyla	Suina	susScr11	90	64.11	74.06	71.33	77.95
mouse	Dolphin	Tursiops_truncatus	Artiodactyla	Whippomorpha	turTru2	90	67.39	74.06	71.33	77.95
mouse	Alpaca	Vicugna_pacos	Artiodactyla	Tylopoda	vicPac2	90	67.57	74.06	71.33	77.95
mouse	Cat	Felis_catus	Carnivora	Feliformia	felCat9	90	67.87	74.06	71.33	77.95
mouse	Hawaiian_monk_seal	Neomonachus_schauinslandi	Carnivora	Caniformia	neoSch1	90	69.15	74.06	71.33	77.95
mouse	Killer_whale	Orcinus_orca	Artiodactyla	Whippomorpha	orcOrc1	90	69.16	74.06	71.33	77.95
mouse	Rhesus	Macaca_mulatta	Primates	Haplorrhini	rheMac8	90	72.77	74.06	71.33	77.95
mouse	Baboon	Papio_anubis	Primates	Haplorrhini	papAnu4	90	72.88	74.06	71.33	77.95
mouse	Bonobo	Pan_paniscus	Primates	Haplorrhini	panPan2	90	73.24	74.06	71.33	77.95
mouse	Chimp	Pan_troglodytes	Primates	Haplorrhini	panTro6	90	73.55	74.06	71.33	77.95
mouse	Human	Homo_sapiens	Primates	Haplorrhini	hg38	90	73.61	74.06	71.33	77.95
mouse	Malayan_flying_lemur	Galeopterus_variegatus	Dermoptera	NA	galVar1	90	73.98	74.06	71.33	77.95
mouse	Tenrec	Echinops_telfairi	NA	NA	echTel2	100	41.86	70.83	68	74.97
mouse	Armadillo	Dasypus_novemcinctus	Cingulata	NA	dasNov3	100	59.46	70.83	68	74.97
mouse	Wallaby	Notamacropus_eugenii	Diprotodontia	NA	macEug2	160	13.84	50.78	47.33	55.82
mouse	Opossum	Monodelphis_domestica	Didelphimorphia	NA	monDom5	160	23.26	50.78	47.33	55.82
mouse	Platypus	Ornithorhynchus_anatinus	Monotremata	NA	ornAna1	180	14.42	44.11	40.28	49.42
mouse	Garter_snake	Thamnophis_sirtalis	Squamata	NA	thaSir1	320	4.38	8.5	3.92	14.64
mouse	Turkey	Meleagris_gallopavo	Galliformes	NA	melGal5	320	8.2	8.5	3.92	14.64
mouse	Chicken	Gallus_gallus	Galliformes	NA	galGal6	320	8.53	8.5	3.92	14.64
mouse	Golden_eagle	Aquila_chrysaetos_canadensis	Accipitriformes	NA	aquChr2	320	9.44	8.5	3.92	14.64
mouse	Chinese_softshell_turtle	Pelodiscus_sinensis	Testudines	Cryptodira	pelSin1	320	10.2	8.5	3.92	14.64
mouse	Painted_turtle	Chrysemys_picta_bellii	Testudines	Cryptodira	chrPic2	320	11.18	8.5	3.92	14.64
mouse	African_clawed_frog	Xenopus_laevis	Anura	NA	xenLae2	350	3.32	4.79	1.51	10.21
mouse	X._tropicalis	Xenopus_tropicalis	Anura	NA	xenTro9	350	3.39	4.79	1.51	10.21
mouse	Zebrafish	Danio_rerio	Cypriniformes	Cyprinoidei	danRer11	430	0.95	0.56	0.03	3.02
mouse	Nile_tilapia	Oreochromis_niloticus	Cichliformes	NA	oreNil3	430	1.19	0.56	0.03	3.02
mouse	Lamprey	Petromyzon_marinus	Petromyzontiformes	NA	petMar3	560	0.19	0	0	0.13
chicken	Japanese_quail	Coturnix_japonica	Galliformes	NA	cotJap2	40	94.75	89.27	87.61	91.36
chicken	Turkey	Meleagris_gallopavo	Galliformes	NA	melGal5	40	97.88	89.27	87.61	91.36
chicken	Mallard_duck	Anas_platyrhynchos	Anseriformes	NA	anaPla1	80	92.77	77.24	74.65	80.84
chicken	Downy_woodpecker	Dryobates_pubescens	Piciformes	NA	picPub1	90	81.76	74.06	71.33	77.95
chicken	White_throated_sparrow	Zonotrichia_albicollis	Passeriformes	NA	zonAlb1	90	85.03	74.06	71.33	77.95
chicken	Zebra_finch	Taeniopygia_guttata	Passeriformes	NA	taeGut2	90	85.46	74.06	71.33	77.95
chicken	Scarlet_macaw	Ara_macao	Psittaciformes	NA	araMac1	90	85.93	74.06	71.33	77.95
chicken	Medium_ground_finch	Geospiza_fortis	Passeriformes	NA	geoFor1	90	86.47	74.06	71.33	77.95
chicken	Canary	Serinus_canaria	Passeriformes	NA	serCan1	90	86.54	74.06	71.33	77.95
chicken	Collared_flycatcher	Ficedula_albicollis	Passeriformes	NA	ficAlb2	90	86.57	74.06	71.33	77.95
chicken	Anna's_hummingbird	Calypte_anna	Apodiformes	NA	calAnn1	90	87.36	74.06	71.33	77.95
chicken	Tibetan_ground_jay	Pseudopodoces_humilis	Passeriformes	NA	pseHum1	90	87.82	74.06	71.33	77.95
chicken	Rifleman	Acanthisitta_chloris	Passeriformes	NA	acaChl1	90	87.93	74.06	71.33	77.95
chicken	Hooded_crow	Corvus_cornix_cornix	Passeriformes	NA	corCor1	90	88.05	74.06	71.33	77.95
chicken	Northern_carmine_bee_eater	Merops_nubicus	Coraciiformes	NA	merNub1	90	88.46	74.06	71.33	77.95
chicken	American_crow	Corvus_brachyrhynchos	Passeriformes	NA	corBra1	90	88.66	74.06	71.33	77.95
chicken	Rhinoceros_hornbill	Buceros_rhinoceros_silvestris	Bucerotiformes	NA	bucRhi1	90	89.44	74.06	71.33	77.95
chicken	Bar_tailed_trogon	Apaloderma_vittatum	Trogoniformes	NA	apaVit1	90	89.6	74.06	71.33	77.95
chicken	Budgerigar	Melopsittacus_undulatus	Psittaciformes	NA	melUnd1	90	89.81	74.06	71.33	77.95
chicken	Speckled_mousebird	Colius_striatus	Coliiformes	NA	colStr1	90	89.84	74.06	71.33	77.95
chicken	Puerto_Rican_parrot	Amazona_vittata	Psittaciformes	NA	amaVit1	90	89.98	74.06	71.33	77.95
chicken	Yellow_throated_sandgrouse	Pterocles_gutturalis	Pterocliformes	NA	pteGut1	90	90.56	74.06	71.33	77.95
chicken	Brown_roatelo	Mesitornis_unicolor	Mesitornithiformes	NA	mesUni1	90	90.72	74.06	71.33	77.95
chicken	Rock_pigeon	Columba_livia	Columbiformes	NA	colLiv1	90	90.8	74.06	71.33	77.95
chicken	Sunbittern	Eurypyga_helias	Eurypygiformes	NA	eurHel1	90	90.82	74.06	71.33	77.95
chicken	Macqueen's_bustard	Chlamydotis_macqueenii	Otidiformes	NA	chlUnd1	90	91	74.06	71.33	77.95
chicken	Barn_owl	Tyto_alba	Strigiformes	NA	tytAlb1	90	91.31	74.06	71.33	77.95
chicken	Common_cuckoo	Cuculus_canorus	Cuculiformes	NA	cucCan1	90	91.33	74.06	71.33	77.95
chicken	Chuck_will's_widow	Caprimulgus_carolinensis	Caprimulgiformes	NA	capCar1	90	91.67	74.06	71.33	77.95
chicken	Hoatzin	Opisthocomus_hoazin	Opisthocomiformes	NA	opiHoa1	90	91.68	74.06	71.33	77.95
chicken	White_tailed_tropicbird	Phaethon_lepturus	Phaethontiformes	NA	phaLep1	90	92.16	74.06	71.33	77.95
chicken	Red_crested_turaco	Tauraco_erythrolophus	Musophagiformes	NA	tauEry1	90	92.48	74.06	71.33	77.95
chicken	Red_throated_loon	Gavia_stellata	Gaviiformes	NA	gavSte1	90	92.75	74.06	71.33	77.95
chicken	White_tailed_eagle	Haliaeetus_albicilla	Accipitriformes	NA	halAlb1	90	92.76	74.06	71.33	77.95
chicken	Red_legged_seriema	Cariama_cristata	Cariamiformes	NA	carCri1	90	93.05	74.06	71.33	77.95
chicken	Grey_crowned_crain	Balearica_pavonina	Gruiformes	NA	balPav1	90	93.17	74.06	71.33	77.95
chicken	Dalmatian_pelican	Pelecanus_crispus	Pelecaniformes	NA	pelCri1	90	93.25	74.06	71.33	77.95
chicken	Northern_fulmar	Fulmarus_glacialis	Procellariiformes	NA	fulGla1	90	93.46	74.06	71.33	77.95
chicken	Cuckoo_roller	Leptosomus_discolor	Coraciiformes	NA	lepDis1	90	93.72	74.06	71.33	77.95
chicken	Little_egret	Egretta_garzetta	Pelecaniformes	NA	egrGar1	90	93.75	74.06	71.33	77.95
chicken	Killdeer	Charadrius_vociferus	Charadriiformes	NA	chaVoc2	90	94.38	74.06	71.33	77.95
chicken	Adelie_penguin	Pygoscelis_adeliae	Sphenisciformes	NA	pygAde1	90	94.48	74.06	71.33	77.95
chicken	Saker_falcon	Falco_cherrug	Falconiformes	NA	falChe1	90	94.72	74.06	71.33	77.95
chicken	Bald_eagle	Haliaeetus_leucocephalus	Accipitriformes	NA	halLeu1	90	94.84	74.06	71.33	77.95
chicken	Peregrine_falcon	Falco_peregrinus	Falconiformes	NA	falPer1	90	94.87	74.06	71.33	77.95
chicken	Crested_ibis	Nipponia_nippon	Pelecaniformes	NA	nipNip1	90	95.18	74.06	71.33	77.95
chicken	Emperor_penguin	Aptenodytes_forsteri	Sphenisciformes	NA	aptFor1	90	95.21	74.06	71.33	77.95
chicken	Golden_eagle	Aquila_chrysaetos_canadensis	Accipitriformes	NA	aquChr2	90	95.64	74.06	71.33	77.95
chicken	White_throated_tinamou	Tinamus_guttatus	Tinamiformes	NA	tinGut2	110	81.36	67.55	64.63	71.93
chicken	Ostrich	Struthio_camelus_australis	Struthioniformes	NA	strCam1	110	91.24	67.55	64.63	71.93
chicken	American_alligator	Alligator_mississippiensis	Crocodylia	NA	allMis1	240	56.96	25.7	20.24	31.88
chicken	Chinese_alligator	Alligator_sinensis	Crocodylia	NA	allSin1	240	57.51	25.7	20.24	31.88
chicken	Spiny_softshell_turtle	Apalone_spinifera	Testudines	Cryptodira	apaSpi1	260	44.93	20.45	14.79	26.83
chicken	Chinese_softshell_turtle	Pelodiscus_sinensis	Testudines	Cryptodira	pelSin1	260	49.09	20.45	14.79	26.83
chicken	Green_seaturtle	Chelonia_mydas	Testudines	Cryptodira	cheMyd1	260	61.89	20.45	14.79	26.83
chicken	Painted_turtle	Chrysemys_picta_bellii	Testudines	Cryptodira	chrPic2	260	62.27	20.45	14.79	26.83
chicken	Garter_snake	Thamnophis_sirtalis	Squamata	NA	thaSir1	280	9.1	15.8	10.18	22.32
chicken	Burmese_python	Python_bivittatus	Squamata	NA	pytBiv1	280	13.39	15.8	10.18	22.32
chicken	Lizard	Anolis_carolinensis	Squamata	Iguania	anoCar2	280	14.31	15.8	10.18	22.32
chicken	Mouse	Mus_musculus	Rodentia	Myomorpha	mm10	320	7.68	8.5	3.92	14.64
chicken	Human	Homo_sapiens	Primates	Haplorrhini	hg38	320	11.31	8.5	3.92	14.64
chicken	Tibetan_frog	Nanorana_parkeri	Anura	Neobatrachia	nanPar1	350	4.76	4.79	1.51	10.21
chicken	X._tropicalis	Xenopus_tropicalis	Anura	NA	xenTro9	350	5.14	4.79	1.51	10.21
chicken	African_clawed_frog	Xenopus_laevis	Anura	NA	xenLae2	350	5.24	4.79	1.51	10.21
chicken	Fugu	Takifugu_rubripes	Tetraodontiformes	Tetraodontoidei	fr3	430	1.45	0.56	0.03	3.02
chicken	Tetraodon	Tetraodon_nigroviridis	Tetraodontiformes	Tetraodontoidei	tetNig2	430	1.52	0.56	0.03	3.02
chicken	Medaka	Oryzias_latipes	Beloniformes	Adrianichthyoidei	oryLat2	430	1.65	0.56	0.03	3.02
chicken	Stickleback	Gasterosteus_aculeatus	Perciformes	Cottioidei	gasAcu1	430	1.73	0.56	0.03	3.02
chicken	Zebra_mbuna	Maylandia_zebra	Cichliformes	NA	mayZeb1	430	1.85	0.56	0.03	3.02
chicken	Nile_tilapia	Oreochromis_niloticus	Cichliformes	NA	oreNil3	430	2.06	0.56	0.03	3.02
chicken	Zebrafish	Danio_rerio	Cypriniformes	Cyprinoidei	danRer11	430	2.61	0.56	0.03	3.02
chicken	Japanese_eel	Anguilla_japonica	Anguilliformes	NA	angJap1	430	2.67	0.56	0.03	3.02
chicken	Arctic_lamprey	Lethenteron_camtschaticum	Petromyzontiformes	NA	letCam1	560	0.72	0	0	0.13
chicken	Lamprey	Petromyzon_marinus	Petromyzontiformes	NA	petMar3	560	0.86	0	0	0.13
zebrafish	Tetraodon	Tetraodon_nigroviridis	Tetraodontiformes	Tetraodontoidei	tetNig2	220	7.54	31.46	26.45	37.36
zebrafish	Fugu	Takifugu_rubripes	Tetraodontiformes	Tetraodontoidei	fr3	220	8.52	31.46	26.45	37.36
zebrafish	Medaka	Oryzias_latipes	Beloniformes	Adrianichthyoidei	oryLat2	220	8.89	31.46	26.45	37.36
zebrafish	Stickleback	Gasterosteus_aculeatus	Perciformes	Cottioidei	gasAcu1	220	11	31.46	26.45	37.36
zebrafish	Turkey	Meleagris_gallopavo	Galliformes	NA	melGal1	430	1.42	0.56	0.03	3.02
zebrafish	X._tropicalis	Xenopus_tropicalis	Anura	NA	xenTro3	430	2.03	0.56	0.03	3.02
zebrafish	Chimp	Pan_troglodytes	Primates	Haplorrhini	panTro3	430	2.32	0.56	0.03	3.02
zebrafish	Mouse	Mus_musculus	Rodentia	Myomorpha	mm10	430	2.37	0.56	0.03	3.02
zebrafish	Human	Homo_sapiens	Primates	Haplorrhini	hg19	430	2.4	0.56	0.03	3.02
lamprey	Mouse	Mus_musculus	Rodentia	Myomorpha	mm10	560	0.26	0	0	0.13
lamprey	Human	Homo_sapiens	Primates	Haplorrhini	hg38	560	0.51	0	0	0.13
lamprey	Chicken	Gallus_gallus	Galliformes	NA	galGal6	560	0.58	0	0	0.13
