## Supplementary Table 4 for "Conservation of *cis*-regulatory codes over half a billion years of evolution"

### Sheet: Table_S4
EC motif	TF motif	TF_family	Motif_similarity	Species	Gene	Cell_class	p_val_adj	HOG
PH_13	OTX2.H12CORE.0.PSM.A	PRD-L HD	0.021941	lamprey	CRX_OTX2_2	Photoreceptor	2.75883e-222	N1.HOG0002050
PH_13	OTX2.H12CORE.0.PSM.A	PRD-L HD	0.021941	lamprey	CRX_OTX2_3	Photoreceptor	0	N1.HOG0002050
PH_13	OTX2.H12CORE.0.PSM.A	PRD-L HD	0.021941	zebrafish	crx	Photoreceptor	1.08729e-98	N1.HOG0002050
PH_13	OTX2.H12CORE.0.PSM.A	PRD-L HD	0.021941	goldfish	CRX_OTX2_6	Photoreceptor	0	N1.HOG0002050
PH_13	OTX2.H12CORE.0.PSM.A	PRD-L HD	0.021941	goldfish	CRX_OTX2_3	Photoreceptor	0	N1.HOG0002050
PH_13	OTX2.H12CORE.0.PSM.A	PRD-L HD	0.021941	goldfish	CRX_OTX2_5	Photoreceptor	3.18377e-121	N1.HOG0002050
PH_13	OTX2.H12CORE.0.PSM.A	PRD-L HD	0.021941	goldfish	CRX_OTX2_4	Photoreceptor	3.73411e-31	N1.HOG0002050
PH_13	OTX2.H12CORE.0.PSM.A	PRD-L HD	0.021941	chicken	OTX2	Photoreceptor	6.13608e-21	N1.HOG0002050
PH_13	OTX2.H12CORE.0.PSM.A	PRD-L HD	0.021941	chicken	OTX5	Photoreceptor	9.38294e-120	N1.HOG0002050
PH_13	OTX2.H12CORE.0.PSM.A	PRD-L HD	0.021941	mouse	Crx	Photoreceptor	0	N1.HOG0002050
PH_13	GSC2.H12CORE.0.SM.B	PRD-L HD	0.0698727	mouse	Gsc2	Photoreceptor	0	N1.HOG0006339
PH_13	OTX2.H12CORE.0.PSM.A	PRD-L HD	0.021941	mouse	Otx2	Photoreceptor	0	N1.HOG0002050
PH_13	OTX2.H12CORE.0.PSM.A	PRD-L HD	0.021941	human	CRX	Photoreceptor	0	N1.HOG0002050
PH_13	OTX2.H12CORE.0.PSM.A	PRD-L HD	0.021941	human	OTX2	Photoreceptor	1.37681e-66	N1.HOG0002050
PH_13	ZN264.H12CORE.0.P.B	PRD-L HD	0.021941	human	ZNF264	Photoreceptor	0.000194818	N1.HOG0016129
PH_14	ZEB2.H12CORE.0.P.B	ZF HD	0.00317832	chicken	ZEB1	Photoreceptor	1.26987e-43	N1.HOG0004357
PH_14	ZEB2.H12CORE.0.P.B	ZF HD	0.00317832	human	ZEB1	Photoreceptor	3.36808e-97	N1.HOG0004357
BC_11	OTX2.H12CORE.0.PSM.A	PRD-L HD	0.00221316	lamprey	CRX_OTX2_2	Bipolar cell	0	N1.HOG0002050
BC_11	OTX2.H12CORE.0.PSM.A	PRD-L HD	0.00221316	lamprey	CRX_OTX2_1	Bipolar cell	1.65893e-134	N1.HOG0002050
BC_11	OTX2.H12CORE.0.PSM.A	PRD-L HD	0.00221316	zebrafish	otx5	Bipolar cell	0.000108252	N1.HOG0002050
BC_11	OTX2.H12CORE.0.PSM.A	PRD-L HD	0.00221316	goldfish	CRX_OTX2_3	Bipolar cell	1.47733e-165	N1.HOG0002050
BC_11	OTX2.H12CORE.0.PSM.A	PRD-L HD	0.00221316	goldfish	CRX_OTX2_5	Bipolar cell	0.0280396	N1.HOG0002050
BC_11	OTX2.H12CORE.0.PSM.A	PRD-L HD	0.00221316	goldfish	CRX_OTX2_1	Bipolar cell	2.33173e-92	N1.HOG0002050
BC_11	OTX2.H12CORE.0.PSM.A	PRD-L HD	0.00221316	chicken	OTX2	Bipolar cell	0	N1.HOG0002050
BC_11	OTX2.H12CORE.0.PSM.A	PRD-L HD	0.00221316	chicken	OTX5	Bipolar cell	3.81131e-11	N1.HOG0002050
BC_11	OTX2.H12CORE.0.PSM.A	PRD-L HD	0.00221316	mouse	Crx	Bipolar cell	2.38731e-149	N1.HOG0002050
BC_11	OTX2.H12CORE.0.PSM.A	PRD-L HD	0.00221316	mouse	Otx2	Bipolar cell	0	N1.HOG0002050
BC_11	OTX2.H12CORE.0.PSM.A	PRD-L HD	0.00221316	human	OTX2	Bipolar cell	1.8459e-281	N1.HOG0002050
BC_15	NDF1.H12CORE.0.P.B	bHLH	8.53162e-09	lamprey	NEUROD1_NEUROD4_NEUROD6	Bipolar cell	1.18068e-104	N1.HOG0003647
BC_15	TFE2.H12CORE.0.PS.A	bHLH	0.00032014	lamprey	TCF12_TCF3_TCF4_3	Bipolar cell	1.3803e-06	N1.HOG0001959
BC_15	TFE2.H12CORE.0.PS.A	bHLH	0.00032014	lamprey	TCF12_TCF3_TCF4_2	Bipolar cell	1.08475e-28	N1.HOG0001959
BC_15	TFE2.H12CORE.0.PS.A	bHLH	0.00032014	lamprey	TCF12_TCF3_TCF4_1	Bipolar cell	1.68352e-159	N1.HOG0001959
BC_15	BHE22.H12CORE.0.SM.B	bHLH	0.0186905	zebrafish	bhlhe23	Bipolar cell	1.24076e-44	N1.HOG0005932
BC_15	NDF1.H12CORE.0.P.B	bHLH	8.53162e-09	zebrafish	neurod1	Bipolar cell	0.00140245	N1.HOG0003647
BC_15	NDF1.H12CORE.0.P.B	bHLH	8.53162e-09	zebrafish	neurod4	Bipolar cell	1.1152e-174	N1.HOG0003647
BC_15	TFE2.H12CORE.0.PS.A	bHLH	0.00032014	zebrafish	tcf12	Bipolar cell	3.96723e-32	N1.HOG0001959
BC_15	TFE2.H12CORE.0.PS.A	bHLH	0.00032014	zebrafish	tcf3a	Bipolar cell	2.83047e-05	N1.HOG0001959
BC_15	NDF1.H12CORE.0.P.B	bHLH	8.53162e-09	goldfish	NEUROD1_NEUROD4_NEUROD6_1	Bipolar cell	0	N1.HOG0003647
BC_15	BHE22.H12CORE.0.SM.B	bHLH	0.0186905	goldfish	BHLHE22_BHLHE23_2	Bipolar cell	0	N1.HOG0005932
BC_15	BHE22.H12CORE.0.SM.B	bHLH	0.0186905	goldfish	BHLHE22_BHLHE23_3	Bipolar cell	4.16558e-15	N1.HOG0005932
BC_15	TFE2.H12CORE.0.PS.A	bHLH	0.00032014	goldfish	TCF12_TCF3_TCF4_6	Bipolar cell	3.71725e-153	N1.HOG0001959
BC_15	NDF1.H12CORE.0.P.B	bHLH	8.53162e-09	goldfish	NEUROD1_NEUROD4_NEUROD6_2	Bipolar cell	3.61536e-212	N1.HOG0003647
BC_15	BHE22.H12CORE.0.SM.B	bHLH	0.0186905	goldfish	BHLHE22_BHLHE23_1	Bipolar cell	5.89212e-183	N1.HOG0005932
BC_15	TFE2.H12CORE.0.PS.A	bHLH	0.00032014	goldfish	TCF12_TCF3_TCF4_7	Bipolar cell	0.000251771	N1.HOG0001959
BC_15	NDF1.H12CORE.0.P.B	bHLH	8.53162e-09	goldfish	NEUROD1_NEUROD4_NEUROD6_3	Bipolar cell	1.49377e-11	N1.HOG0003647
BC_15	TFE2.H12CORE.0.PS.A	bHLH	0.00032014	goldfish	TCF12_TCF3_TCF4_2	Bipolar cell	8.80452e-33	N1.HOG0001959
BC_15	ATOH8.H12CORE.0.P.C	bHLH	3.63945e-05	chicken	ATOH8	Bipolar cell	5.96453e-12	N1.HOG0011301
BC_15	BHE22.H12CORE.0.SM.B	bHLH	0.0186905	chicken	BHLHE22	Bipolar cell	3.28368e-56	N1.HOG0005932
BC_15	BHE22.H12CORE.0.SM.B	bHLH	0.0186905	chicken	BHLHE23	Bipolar cell	5.94495e-263	N1.HOG0005932
BC_15	TFE2.H12CORE.0.PS.A	bHLH	0.00032014	chicken	LOC107050706	Bipolar cell	2.90713e-19	N1.HOG0001959
BC_15	NDF1.H12CORE.0.P.B	bHLH	8.53162e-09	chicken	NEUROD4	Bipolar cell	0	N1.HOG0003647
BC_15	TFE2.H12CORE.0.PS.A	bHLH	0.00032014	chicken	TCF12	Bipolar cell	9.1171e-186	N1.HOG0001959
BC_15	TFE2.H12CORE.0.PS.A	bHLH	0.00032014	chicken	TCF4Z	Bipolar cell	2.07675e-178	N1.HOG0001959
BC_15	BHE22.H12CORE.0.SM.B	bHLH	0.0186905	mouse	Bhlhe23	Bipolar cell	0	N1.HOG0005932
BC_15	NDF1.H12CORE.0.P.B	bHLH	8.53162e-09	mouse	Neurod1	Bipolar cell	0	N1.HOG0003647
BC_15	NDF2.H12CORE.0.P.B	bHLH	7.3891e-06	mouse	Neurod2	Bipolar cell	3.54889e-113	N1.HOG0013303
BC_15	NDF1.H12CORE.0.P.B	bHLH	8.53162e-09	mouse	Neurod4	Bipolar cell	0	N1.HOG0003647
BC_15	TFE2.H12CORE.0.PS.A	bHLH	0.00032014	mouse	Tcf12	Bipolar cell	4.42494e-58	N1.HOG0001959
BC_15	TFE2.H12CORE.0.PS.A	bHLH	0.00032014	mouse	Tcf4	Bipolar cell	0	N1.HOG0001959
BC_15	NDF1.H12CORE.0.P.B	bHLH	8.53162e-09	human	NEUROD4	Bipolar cell	0	N1.HOG0003647
BC_15	TFE2.H12CORE.0.PS.A	bHLH	0.00032014	human	TCF12	Bipolar cell	7.59981e-05	N1.HOG0001959
BC_15	TFE2.H12CORE.0.PS.A	bHLH	0.00032014	human	TCF4	Bipolar cell	0	N1.HOG0001959
HC_13	ONEC2.H12CORE.0.S.B	CUT HD	0.0169604	lamprey	ONECUT2_ONECUT3_1	Horizontal cell	0	N1.HOG0002412
HC_13	ONEC2.H12CORE.0.S.B	CUT HD	0.0169604	lamprey	ONECUT2_ONECUT3_2	Horizontal cell	0	N1.HOG0002412
HC_13	CUX1.H12CORE.0.PM.A	CUT HD	0.000104182	zebrafish	cux2b	Horizontal cell	5.08015e-156	N1.HOG0004201
HC_13	ONEC2.H12CORE.0.S.B	CUT HD	0.0169604	zebrafish	onecut2	Horizontal cell	0	N1.HOG0002412
HC_13	ONEC2.H12CORE.0.S.B	CUT HD	0.0169604	zebrafish	onecut3b	Horizontal cell	0	N1.HOG0002412
HC_13	ONEC2.H12CORE.0.S.B	CUT HD	0.0169604	goldfish	ONECUT2_ONECUT3_5	Horizontal cell	0	N1.HOG0002412
HC_13	CUX1.H12CORE.0.PM.A	CUT HD	0.000104182	goldfish	CUX1_CUX2_4	Horizontal cell	5.82565e-292	N1.HOG0004201
HC_13	ONEC2.H12CORE.0.S.B	CUT HD	0.0169604	goldfish	ONECUT2_ONECUT3_1	Horizontal cell	0	N1.HOG0002412
HC_13	CUX1.H12CORE.0.PM.A	CUT HD	0.000104182	chicken	CUX2	Horizontal cell	2.4279e-113	N1.HOG0004201
HC_13	HNF6.H12CORE.0.PM.A	CUT HD	0.00015665	chicken	ONECUT1	Horizontal cell	0	N1.HOG0002411
HC_13	ONEC2.H12CORE.0.S.B	CUT HD	0.0169604	chicken	ONECUT2	Horizontal cell	0	N1.HOG0002412
HC_13	ONEC2.H12CORE.0.S.B	CUT HD	0.0169604	chicken	ONECUT3	Horizontal cell	0	N1.HOG0002412
HC_13	CUX1.H12CORE.0.PM.A	CUT HD	0.000104182	mouse	Cux2	Horizontal cell	4.51141e-30	N1.HOG0004201
HC_13	HNF6.H12CORE.0.PM.A	CUT HD	0.00015665	mouse	Onecut1	Horizontal cell	0	N1.HOG0002411
HC_13	ONEC2.H12CORE.0.S.B	CUT HD	0.0169604	mouse	Onecut2	Horizontal cell	0	N1.HOG0002412
HC_13	ONEC2.H12CORE.0.S.B	CUT HD	0.0169604	mouse	Onecut3	Horizontal cell	0	N1.HOG0002412
HC_13	CUX1.H12CORE.0.PM.A	CUT HD	0.000104182	human	CUX2	Horizontal cell	0	N1.HOG0004201
HC_13	HNF6.H12CORE.0.PM.A	CUT HD	0.00015665	human	ONECUT1	Horizontal cell	0	N1.HOG0002411
HC_13	ONEC2.H12CORE.0.S.B	CUT HD	0.0169604	human	ONECUT2	Horizontal cell	0	N1.HOG0002412
HC_13	ONEC2.H12CORE.0.S.B	CUT HD	0.0169604	human	ONECUT3	Horizontal cell	0	N1.HOG0002412
HC_21	AP2A.H12CORE.0.PSM.A	AP2	0.0025132	lamprey	TFAP2A	Horizontal cell	3.30589e-90	N1.HOG0001636
HC_21	AP2A.H12CORE.0.PSM.A	AP2	0.0025132	zebrafish	tfap2a	Horizontal cell	6.28357e-20	N1.HOG0001636
HC_21	AP2B.H12CORE.0.SM.B	AP2	6.89904e-07	zebrafish	tfap2b	Horizontal cell	8.86209e-21	N1.HOG0001635
HC_21	AP2A.H12CORE.0.PSM.A	AP2	0.0025132	goldfish	TFAP2A_1	Horizontal cell	9.01122e-33	N1.HOG0001636
HC_21	AP2B.H12CORE.0.SM.B	AP2	6.89904e-07	goldfish	TFAP2B_TFAP2E_4	Horizontal cell	8.84908e-279	N1.HOG0001635
HC_21	AP2B.H12CORE.0.SM.B	AP2	6.89904e-07	goldfish	TFAP2B_TFAP2E_3	Horizontal cell	8.82332e-209	N1.HOG0001635
HC_21	AP2A.H12CORE.0.PSM.A	AP2	0.0025132	goldfish	TFAP2A_2	Horizontal cell	9.61066e-292	N1.HOG0001636
HC_21	AP2A.H12CORE.0.PSM.A	AP2	0.0025132	chicken	TFAP2A	Horizontal cell	5.98401e-222	N1.HOG0001636
HC_21	AP2B.H12CORE.0.SM.B	AP2	6.89904e-07	chicken	TFAP2B	Horizontal cell	0	N1.HOG0001635
HC_21	AP2B.H12CORE.0.SM.B	AP2	6.89904e-07	chicken	TFAP2E	Horizontal cell	1.03907e-130	N1.HOG0001635
HC_21	AP2B.H12CORE.0.SM.B	AP2	6.89904e-07	mouse	Tfap2b	Horizontal cell	0	N1.HOG0001635
HC_21	AP2A.H12CORE.0.PSM.A	AP2	0.0025132	human	TFAP2A	Horizontal cell	0	N1.HOG0001636
HC_21	AP2B.H12CORE.0.SM.B	AP2	6.89904e-07	human	TFAP2B	Horizontal cell	0	N1.HOG0001635
AC_2	AP2A.H12CORE.0.PSM.A	AP2	0.025355	lamprey	TFAP2A	Amacrine cell	9.27312e-245	N1.HOG0001636
AC_2	AP2B.H12CORE.0.SM.B	AP2	4.38816e-05	lamprey	TFAP2B_TFAP2E_2	Amacrine cell	0	N1.HOG0001635
AC_2	AP2A.H12CORE.0.PSM.A	AP2	0.025355	zebrafish	tfap2a	Amacrine cell	0	N1.HOG0001636
AC_2	AP2B.H12CORE.0.SM.B	AP2	4.38816e-05	zebrafish	tfap2b	Amacrine cell	9.02627e-284	N1.HOG0001635
AC_2	AP2C.H12CORE.0.PSM.A	AP2	0.00607671	zebrafish	tfap2c	Amacrine cell	0	N1.HOG0001634
AC_2	AP2A.H12CORE.0.PSM.A	AP2	0.025355	goldfish	TFAP2A_1	Amacrine cell	0	N1.HOG0001636
AC_2	AP2B.H12CORE.0.SM.B	AP2	4.38816e-05	goldfish	TFAP2B_TFAP2E_4	Amacrine cell	6.82777e-276	N1.HOG0001635
AC_2	AP2C.H12CORE.0.PSM.A	AP2	0.00607671	goldfish	TFAP2C_1	Amacrine cell	3.08741e-127	N1.HOG0001634
AC_2	AP2C.H12CORE.0.PSM.A	AP2	0.00607671	goldfish	TFAP2C_2	Amacrine cell	4.7853e-206	N1.HOG0001634
AC_2	AP2B.H12CORE.0.SM.B	AP2	4.38816e-05	goldfish	TFAP2B_TFAP2E_1	Amacrine cell	3.67412e-84	N1.HOG0001635
AC_2	AP2B.H12CORE.0.SM.B	AP2	4.38816e-05	goldfish	TFAP2B_TFAP2E_3	Amacrine cell	2.27944e-258	N1.HOG0001635
AC_2	AP2A.H12CORE.0.PSM.A	AP2	0.025355	goldfish	TFAP2A_2	Amacrine cell	0	N1.HOG0001636
AC_2	AP2A.H12CORE.0.PSM.A	AP2	0.025355	chicken	TFAP2A	Amacrine cell	0	N1.HOG0001636
AC_2	AP2B.H12CORE.0.SM.B	AP2	4.38816e-05	chicken	TFAP2B	Amacrine cell	0	N1.HOG0001635
AC_2	AP2C.H12CORE.0.PSM.A	AP2	0.00607671	chicken	TFAP2C	Amacrine cell	0	N1.HOG0001634
AC_2	AP2B.H12CORE.0.SM.B	AP2	4.38816e-05	chicken	TFAP2E	Amacrine cell	0	N1.HOG0001635
AC_2	AP2A.H12CORE.0.PSM.A	AP2	0.025355	mouse	Tfap2a	Amacrine cell	0	N1.HOG0001636
AC_2	AP2B.H12CORE.0.SM.B	AP2	4.38816e-05	mouse	Tfap2b	Amacrine cell	0	N1.HOG0001635
AC_2	AP2C.H12CORE.0.PSM.A	AP2	0.00607671	mouse	Tfap2c	Amacrine cell	0	N1.HOG0001634
AC_2	AP2A.H12CORE.0.PSM.A	AP2	0.025355	human	TFAP2A	Amacrine cell	0	N1.HOG0001636
AC_2	AP2B.H12CORE.0.SM.B	AP2	4.38816e-05	human	TFAP2B	Amacrine cell	0	N1.HOG0001635
AC_2	AP2C.H12CORE.0.PSM.A	AP2	0.00607671	human	TFAP2C	Amacrine cell	0	N1.HOG0001634
AC_2	AP2B.H12CORE.0.SM.B	AP2	4.38816e-05	human	TFAP2E	Amacrine cell	1.9087e-27	N1.HOG0001635
AC_26	HTF4.H12CORE.0.PSM.A	bHLH	0.0119699	lamprey	TCF12_TCF3_TCF4_3	Amacrine cell	6.9527e-54	N1.HOG0001959
AC_26	BHE22.H12CORE.0.SM.B	bHLH	0.0810003	zebrafish	bhlhe22	Amacrine cell	2.60628e-138	N1.HOG0005932
AC_26	BHE22.H12CORE.0.SM.B	bHLH	0.0810003	zebrafish	bhlhe23	Amacrine cell	0.0048122	N1.HOG0005932
AC_26	NDF2.H12CORE.0.P.B	bHLH	0.00250405	zebrafish	neurod2	Amacrine cell	1.22694e-61	N1.HOG0013303
AC_26	HEN1.H12CORE.0.S.B	bHLH	0.00117752	zebrafish	nhlh2	Amacrine cell	1.23468e-44	N1.HOG0008007
AC_26	HTF4.H12CORE.0.PSM.A	bHLH	0.0119699	zebrafish	tcf3b	Amacrine cell	0.0145608	N1.HOG0001959
AC_26	BHE22.H12CORE.0.SM.B	bHLH	0.0810003	goldfish	BHLHE22_BHLHE23_3	Amacrine cell	2.38991e-79	N1.HOG0005932
AC_26	HEN1.H12CORE.0.S.B	bHLH	0.00117752	goldfish	NHLH1_1	Amacrine cell	0	N1.HOG0008007
AC_26	HEN1.H12CORE.0.S.B	bHLH	0.00117752	goldfish	NHLH1_2	Amacrine cell	0	N1.HOG0008007
AC_26	BHE22.H12CORE.0.SM.B	bHLH	0.0810003	goldfish	BHLHE22_BHLHE23_4	Amacrine cell	6.11229e-56	N1.HOG0005932
AC_26	NDF2.H12CORE.0.P.B	bHLH	0.00250405	goldfish	NEUROD2_1	Amacrine cell	1.51779e-171	N1.HOG0013303
AC_26	NDF2.H12CORE.0.P.B	bHLH	0.00250405	goldfish	NEUROD2_2	Amacrine cell	8.4766e-173	N1.HOG0013303
AC_26	NDF1.H12CORE.0.P.B	bHLH	0.00322209	goldfish	NEUROD1_NEUROD4_NEUROD6_3	Amacrine cell	2.37122e-13	N1.HOG0003647
AC_26	HTF4.H12CORE.0.PSM.A	bHLH	0.0119699	goldfish	TCF12_TCF3_TCF4_5	Amacrine cell	5.03155e-209	N1.HOG0001959
AC_26	ATOH8.H12CORE.0.P.C	bHLH	9.91898e-06	chicken	ATOH8	Amacrine cell	1.26404e-05	N1.HOG0011301
AC_26	BHE22.H12CORE.0.SM.B	bHLH	0.0810003	chicken	BHLHE22	Amacrine cell	1.76266e-19	N1.HOG0005932
AC_26	HTF4.H12CORE.0.PSM.A	bHLH	0.0119699	chicken	LOC107050706	Amacrine cell	1.01015e-43	N1.HOG0001959
AC_26	NDF2.H12CORE.0.P.B	bHLH	0.00250405	chicken	NEUROD2	Amacrine cell	2.28092e-69	N1.HOG0013303
AC_26	NDF1.H12CORE.0.P.B	bHLH	0.00322209	chicken	NEUROD6	Amacrine cell	0	N1.HOG0003647
AC_26	HEN1.H12CORE.0.S.B	bHLH	0.00117752	chicken	NHLH1	Amacrine cell	6.80211e-94	N1.HOG0008007
AC_26	HTF4.H12CORE.0.PSM.A	bHLH	0.0119699	chicken	TCF4Z	Amacrine cell	5.04447e-93	N1.HOG0001959
AC_26	ZBT18.H12CORE.0.PSM.A	bHLH	0.00035858	chicken	ZBTB18	Amacrine cell	0.000861988	N1.HOG0003098
AC_26	BHE22.H12CORE.0.SM.B	bHLH	0.0810003	mouse	Bhlhe22	Amacrine cell	0	N1.HOG0005932
AC_26	NDF2.H12CORE.0.P.B	bHLH	0.00250405	mouse	Neurod2	Amacrine cell	9.54068e-114	N1.HOG0013303
AC_26	HEN1.H12CORE.0.S.B	bHLH	0.00117752	mouse	Nhlh2	Amacrine cell	0	N1.HOG0008007
AC_26	HTF4.H12CORE.0.PSM.A	bHLH	0.0119699	mouse	Tcf4	Amacrine cell	6.19175e-36	N1.HOG0001959
AC_26	BHE22.H12CORE.0.SM.B	bHLH	0.0810003	human	BHLHE22	Amacrine cell	0	N1.HOG0005932
AC_26	NDF2.H12CORE.0.P.B	bHLH	0.00250405	human	NEUROD2	Amacrine cell	0	N1.HOG0013303
AC_26	HTF4.H12CORE.0.PSM.A	bHLH	0.0119699	human	TCF4	Amacrine cell	1.40921e-38	N1.HOG0001959
AC_26	ZN563.H12CORE.0.P.C	bHLH	0.0987975	human	ZNF44	Amacrine cell	1.2729e-05	N1.HOG0015859
AC_12	PBX2.H12CORE.2.P.C	TALE HD	0.0720116	lamprey	PBX2_PBX3	Amacrine cell	6.86145e-229	N1.HOG0001575
AC_12	MEIS1.H12CORE.1.PS.A	TALE HD	0.0720116	lamprey	MEIS1_MEIS2_1	Amacrine cell	6.50083e-198	N1.HOG0002164
AC_12	MEIS1.H12CORE.1.PS.A	TALE HD	0.0720116	lamprey	MEIS1_MEIS2_2	Amacrine cell	0	N1.HOG0002164
AC_12	MEIS1.H12CORE.1.PS.A	TALE HD	0.0720116	lamprey	MEIS1_MEIS2_3	Amacrine cell	7.5562e-05	N1.HOG0002164
AC_12	MEIS1.H12CORE.1.PS.A	TALE HD	0.0720116	zebrafish	meis2a	Amacrine cell	0	N1.HOG0002164
AC_12	PBX1.H12CORE.2.P.B	TALE HD	0.00917025	zebrafish	pbx1a	Amacrine cell	5.9503e-26	N1.HOG0001574
AC_12	PBX1.H12CORE.2.P.B	TALE HD	0.00917025	zebrafish	pbx1b	Amacrine cell	7.31658e-178	N1.HOG0001574
AC_12	PBX2.H12CORE.2.P.C	TALE HD	0.0720116	zebrafish	pbx3a	Amacrine cell	1.32425e-87	N1.HOG0001575
AC_12	PBX2.H12CORE.2.P.C	TALE HD	0.0720116	zebrafish	pbx3b	Amacrine cell	5.83051e-34	N1.HOG0001575
AC_12	PBX1.H12CORE.2.P.B	TALE HD	0.00917025	goldfish	PBX1_PBX4_1	Amacrine cell	8.99664e-66	N1.HOG0001574
AC_12	PBX1.H12CORE.2.P.B	TALE HD	0.00917025	goldfish	PBX1_PBX4_3	Amacrine cell	4.07395e-220	N1.HOG0001574
AC_12	MEIS1.H12CORE.1.PS.A	TALE HD	0.0720116	goldfish	MEIS1_MEIS2_6	Amacrine cell	2.44929e-231	N1.HOG0002164
AC_12	PBX2.H12CORE.2.P.C	TALE HD	0.0720116	goldfish	PBX2_PBX3_2	Amacrine cell	1.05529e-140	N1.HOG0001575
AC_12	PBX2.H12CORE.2.P.C	TALE HD	0.0720116	goldfish	PBX2_PBX3_1	Amacrine cell	2.99398e-25	N1.HOG0001575
AC_12	PBX2.H12CORE.2.P.C	TALE HD	0.0720116	goldfish	PBX2_PBX3_3	Amacrine cell	5.95439e-96	N1.HOG0001575
AC_12	MEIS1.H12CORE.1.PS.A	TALE HD	0.0720116	goldfish	MEIS1_MEIS2_3	Amacrine cell	0	N1.HOG0002164
AC_12	MEIS1.H12CORE.1.PS.A	TALE HD	0.0720116	goldfish	MEIS1_MEIS2_4	Amacrine cell	0	N1.HOG0002164
AC_12	MEIS1.H12CORE.1.PS.A	TALE HD	0.0720116	chicken	MEIS1	Amacrine cell	4.17317e-80	N1.HOG0002164
AC_12	MEIS1.H12CORE.1.PS.A	TALE HD	0.0720116	chicken	MEIS2	Amacrine cell	3.51474e-36	N1.HOG0002164
AC_12	PBX1.H12CORE.2.P.B	TALE HD	0.00917025	chicken	PBX1	Amacrine cell	4.23525e-05	N1.HOG0001574
AC_12	MEIS1.H12CORE.1.PS.A	TALE HD	0.0720116	mouse	Meis2	Amacrine cell	0	N1.HOG0002164
AC_12	PBX1.H12CORE.2.P.B	TALE HD	0.00917025	mouse	Pbx1	Amacrine cell	1.86399e-21	N1.HOG0001574
AC_12	PBX2.H12CORE.2.P.C	TALE HD	0.0720116	mouse	Pbx2	Amacrine cell	1.09532e-11	N1.HOG0001575
AC_12	PBX1.H12CORE.2.P.B	TALE HD	0.00917025	mouse	Pbx4	Amacrine cell	5.00738e-17	N1.HOG0001574
AC_12	MEIS1.H12CORE.1.PS.A	TALE HD	0.0720116	human	MEIS1	Amacrine cell	2.61659e-09	N1.HOG0002164
AC_12	PBX1.H12CORE.2.P.B	TALE HD	0.00917025	human	PBX1	Amacrine cell	7.0997e-132	N1.HOG0001574
AC_12	PBX1.H12CORE.2.P.B	TALE HD	0.00917025	human	PBX4	Amacrine cell	9.84976e-252	N1.HOG0001574
AC_19	NFE2.H12CORE.1.SM.B	bZIP	0.0107324	lamprey	NFE2_2	Amacrine cell	6.72662e-17	N1.HOG0001896
AC_19	BACH2.H12CORE.0.P.B	bZIP	0.00291228	zebrafish	bach2a	Amacrine cell	8.85852e-39	N1.HOG0004443
AC_19	BACH2.H12CORE.0.P.B	bZIP	0.00291228	zebrafish	bach2b	Amacrine cell	0.000196391	N1.HOG0004443
AC_19	FOSL2.H12CORE.0.P.B	bZIP	0.0216981	zebrafish	fosl2	Amacrine cell	1.166e-154	N1.HOG0001219
AC_19	MAFF.H12CORE.0.PSM.A	bZIP	0.0437685	zebrafish	mafgb	Amacrine cell	6.51264e-09	N1.HOG0002936
AC_19	JUNB.H12CORE.0.PM.A	bZIP	0.00291228	goldfish	JUNB_4	Amacrine cell	3.00623e-53	N1.HOG0001751
AC_19	MAFF.H12CORE.0.PSM.A	bZIP	0.0437685	goldfish	MAFF_MAFG_MAFK_2	Amacrine cell	7.72282e-31	N1.HOG0002936
AC_19	NF2L2.H12CORE.0.P.B	bZIP	0.0340295	goldfish	NFE2L1_NFE2L2_NFE2L3_1	Amacrine cell	3.2541e-06	N1.HOG0001897
AC_19	MAFF.H12CORE.0.PSM.A	bZIP	0.0437685	goldfish	MAFF_MAFG_MAFK_8	Amacrine cell	3.61881e-31	N1.HOG0002936
AC_19	FOSB.H12CORE.0.P.B	bZIP	0.00242926	goldfish	FOS_FOSB_4	Amacrine cell	1.70071e-157	N1.HOG0001220
AC_19	FOSL2.H12CORE.0.P.B	bZIP	0.0216981	goldfish	FOSL2_2	Amacrine cell	3.81627e-133	N1.HOG0001219
AC_19	MAFF.H12CORE.0.PSM.A	bZIP	0.0437685	goldfish	MAFF_MAFG_MAFK_7	Amacrine cell	1.186e-14	N1.HOG0002936
AC_19	FOSB.H12CORE.0.P.B	bZIP	0.00242926	goldfish	FOS_FOSB_3	Amacrine cell	4.1417e-81	N1.HOG0001220
AC_19	FOSL2.H12CORE.0.P.B	bZIP	0.0216981	goldfish	FOSL2_1	Amacrine cell	1.10544e-176	N1.HOG0001219
AC_19	BACH2.H12CORE.0.P.B	bZIP	0.00291228	chicken	BACH1	Amacrine cell	0.00594583	N1.HOG0004443
AC_19	FOSB.H12CORE.0.P.B	bZIP	0.00242926	chicken	FOS	Amacrine cell	9.94563e-76	N1.HOG0001220
AC_19	FOSL2.H12CORE.0.P.B	bZIP	0.0216981	chicken	FOSL2	Amacrine cell	1.57813e-291	N1.HOG0001219
AC_19	MAF.H12CORE.0.PM.A	bZIP	0.0963379	chicken	MAF	Amacrine cell	0.000313003	N1.HOG0001599
AC_19	MAFF.H12CORE.0.PSM.A	bZIP	0.0437685	chicken	MAFF	Amacrine cell	1.38479e-12	N1.HOG0002936
AC_19	MAFF.H12CORE.0.PSM.A	bZIP	0.0437685	chicken	MAFK	Amacrine cell	1.10961e-15	N1.HOG0002936
AC_19	FOSB.H12CORE.0.P.B	bZIP	0.00242926	mouse	Fos	Amacrine cell	4.1685e-72	N1.HOG0001220
AC_19	FOSB.H12CORE.0.P.B	bZIP	0.00242926	mouse	Fosb	Amacrine cell	7.95485e-08	N1.HOG0001220
AC_19	JUNB.H12CORE.0.PM.A	bZIP	0.00291228	mouse	Junb	Amacrine cell	1.71462e-43	N1.HOG0001751
AC_19	JUND.H12CORE.0.PM.A	bZIP	0.0249862	mouse	Jund	Amacrine cell	2.99501e-34	N1.HOG0001752
AC_19	MAF.H12CORE.0.PM.A	bZIP	0.0963379	mouse	Maf	Amacrine cell	2.23243e-14	N1.HOG0001599
AC_19	MAFF.H12CORE.0.PSM.A	bZIP	0.0437685	mouse	Mafg	Amacrine cell	7.17252e-49	N1.HOG0002936
AC_19	BACH2.H12CORE.0.P.B	bZIP	0.00291228	human	BACH2	Amacrine cell	0	N1.HOG0004443
AC_19	MAF.H12CORE.0.PM.A	bZIP	0.0963379	human	MAF	Amacrine cell	2.11267e-85	N1.HOG0001599
AC_19	NF2L2.H12CORE.0.P.B	bZIP	0.0340295	human	NFE2L1	Amacrine cell	3.08046e-95	N1.HOG0001897
AC_19	NF2L2.H12CORE.0.P.B	bZIP	0.0340295	human	NFE2L3	Amacrine cell	3.51681e-28	N1.HOG0001897
GC_5	PO4F1.H12CORE.1.SM.B	POU HD	0.000258937	lamprey	POU4F1_POU4F2_POU4F3	Ganglion cell	0	N1.HOG0002229
GC_5	PO4F1.H12CORE.1.SM.B	POU HD	0.000258937	zebrafish	pou4f1	Ganglion cell	0	N1.HOG0002229
GC_5	PO4F1.H12CORE.1.SM.B	POU HD	0.000258937	zebrafish	pou4f2	Ganglion cell	0	N1.HOG0002229
GC_5	PO4F1.H12CORE.1.SM.B	POU HD	0.000258937	goldfish	POU4F1_POU4F2_POU4F3_3	Ganglion cell	0	N1.HOG0002229
GC_5	PO4F1.H12CORE.1.SM.B	POU HD	0.000258937	goldfish	POU4F1_POU4F2_POU4F3_1	Ganglion cell	0	N1.HOG0002229
GC_5	PO4F1.H12CORE.1.SM.B	POU HD	0.000258937	goldfish	POU4F1_POU4F2_POU4F3_8	Ganglion cell	0	N1.HOG0002229
GC_5	PO4F1.H12CORE.1.SM.B	POU HD	0.000258937	goldfish	POU4F1_POU4F2_POU4F3_4	Ganglion cell	0	N1.HOG0002229
GC_5	PO4F1.H12CORE.1.SM.B	POU HD	0.000258937	goldfish	POU4F1_POU4F2_POU4F3_2	Ganglion cell	0	N1.HOG0002229
GC_5	PO4F1.H12CORE.1.SM.B	POU HD	0.000258937	goldfish	POU4F1_POU4F2_POU4F3_6	Ganglion cell	0	N1.HOG0002229
GC_5	PO4F1.H12CORE.1.SM.B	POU HD	0.000258937	goldfish	POU4F1_POU4F2_POU4F3_5	Ganglion cell	0	N1.HOG0002229
GC_5	PO4F1.H12CORE.1.SM.B	POU HD	0.000258937	chicken	POU4F1	Ganglion cell	0	N1.HOG0002229
GC_5	PO4F1.H12CORE.1.SM.B	POU HD	0.000258937	chicken	POU4F2	Ganglion cell	2.37509e-156	N1.HOG0002229
GC_5	PO3F3.H12CORE.1.P.C	POU HD	0.0455983	mouse	Pou3f1	Ganglion cell	3.01934e-228	N1.HOG0001002
GC_5	PO3F3.H12CORE.1.P.C	POU HD	0.0455983	mouse	Pou3f2	Ganglion cell	1.71898e-106	N1.HOG0001002
GC_5	PO4F1.H12CORE.1.SM.B	POU HD	0.000258937	mouse	Pou4f1	Ganglion cell	0	N1.HOG0002229
GC_5	PO4F1.H12CORE.1.SM.B	POU HD	0.000258937	mouse	Pou4f2	Ganglion cell	0	N1.HOG0002229
GC_5	PO4F1.H12CORE.1.SM.B	POU HD	0.000258937	mouse	Pou4f3	Ganglion cell	0	N1.HOG0002229
GC_5	PO4F1.H12CORE.1.SM.B	POU HD	0.000258937	human	POU4F1	Ganglion cell	0	N1.HOG0002229
GC_5	PO4F1.H12CORE.1.SM.B	POU HD	0.000258937	human	POU4F2	Ganglion cell	0	N1.HOG0002229
GC_9	COE3.H12CORE.0.P.B	COE	0.000112212	lamprey	EBF1_EBF2_EBF3_EBF4_2	Ganglion cell	0	N1.HOG0001785
GC_9	COE3.H12CORE.0.P.B	COE	0.000112212	lamprey	EBF1_EBF2_EBF3_EBF4_1	Ganglion cell	0	N1.HOG0001785
GC_9	COE3.H12CORE.0.P.B	COE	0.000112212	zebrafish	ebf1b	Ganglion cell	0	N1.HOG0001785
GC_9	COE3.H12CORE.0.P.B	COE	0.000112212	zebrafish	ebf3a	Ganglion cell	4.2063e-192	N1.HOG0001785
GC_9	COE3.H12CORE.0.P.B	COE	0.000112212	goldfish	EBF1_EBF2_EBF3_EBF4_1	Ganglion cell	1.01088e-21	N1.HOG0001785
GC_9	COE3.H12CORE.0.P.B	COE	0.000112212	goldfish	EBF1_EBF2_EBF3_EBF4_2	Ganglion cell	1.09598e-51	N1.HOG0001785
GC_9	ZN423.H12CORE.0.P.C	COE	0.000379358	goldfish	ZNF423_ZNF521_1	Ganglion cell	9.17822e-101	N1.HOG0006884
GC_9	COE3.H12CORE.0.P.B	COE	0.000112212	goldfish	EBF1_EBF2_EBF3_EBF4_9	Ganglion cell	2.51528e-282	N1.HOG0001785
GC_9	ZN423.H12CORE.0.P.C	COE	0.000379358	goldfish	ZNF423_ZNF521_2	Ganglion cell	7.92347e-52	N1.HOG0006884
GC_9	COE3.H12CORE.0.P.B	COE	0.000112212	goldfish	EBF1_EBF2_EBF3_EBF4_3	Ganglion cell	1.45878e-71	N1.HOG0001785
GC_9	COE3.H12CORE.0.P.B	COE	0.000112212	goldfish	EBF1_EBF2_EBF3_EBF4_4	Ganglion cell	0	N1.HOG0001785
GC_9	COE3.H12CORE.0.P.B	COE	0.000112212	goldfish	EBF1_EBF2_EBF3_EBF4_8	Ganglion cell	0	N1.HOG0001785
GC_9	COE3.H12CORE.0.P.B	COE	0.000112212	chicken	EBF2	Ganglion cell	5.26631e-93	N1.HOG0001785
GC_9	COE3.H12CORE.0.P.B	COE	0.000112212	chicken	EBF3	Ganglion cell	4.44234e-51	N1.HOG0001785
GC_9	ZN423.H12CORE.0.P.C	COE	0.000379358	chicken	ZNF423	Ganglion cell	6.70558e-08	N1.HOG0006884
GC_9	COE3.H12CORE.0.P.B	COE	0.000112212	mouse	Ebf1	Ganglion cell	0	N1.HOG0001785
GC_9	COE3.H12CORE.0.P.B	COE	0.000112212	mouse	Ebf2	Ganglion cell	0	N1.HOG0001785
GC_9	COE3.H12CORE.0.P.B	COE	0.000112212	mouse	Ebf3	Ganglion cell	0	N1.HOG0001785
GC_9	PRD16.H12CORE.0.P.B	COE	0.000204034	mouse	Prdm16	Ganglion cell	4.96262e-132	N1.HOG0004979
GC_9	ZN423.H12CORE.0.P.C	COE	0.000379358	mouse	Zfp423	Ganglion cell	0	N1.HOG0006884
GC_9	ZN423.H12CORE.0.P.C	COE	0.000379358	mouse	Zfp521	Ganglion cell	0	N1.HOG0006884
GC_9	COE3.H12CORE.0.P.B	COE	0.000112212	human	EBF1	Ganglion cell	0	N1.HOG0001785
GC_9	COE3.H12CORE.0.P.B	COE	0.000112212	human	EBF2	Ganglion cell	0	N1.HOG0001785
GC_9	COE3.H12CORE.0.P.B	COE	0.000112212	human	EBF3	Ganglion cell	0	N1.HOG0001785
GC_9	COE3.H12CORE.0.P.B	COE	0.000112212	human	EBF4	Ganglion cell	4.21848e-90	N1.HOG0001785
GC_9	ZN423.H12CORE.0.P.C	COE	0.000379358	human	ZNF521	Ganglion cell	3.00708e-259	N1.HOG0006884
MG_5	LMX1B.H12CORE.0.P.C	LIM HD	0.017162	lamprey	LMX1A_LMX1B_2	M√ºller glia	1.90489e-09	N1.HOG0002400
MG_5	VAX1.H12CORE.0.SM.B	LIM HD	0.00706162	lamprey	VAX1_VAX2	M√ºller glia	0.00805466	N1.HOG0006351
MG_5	LHX2.H12CORE.0.PS.A	LIM HD	0.000588186	zebrafish	lhx2b	M√ºller glia	2.08372e-47	N1.HOG0004107
MG_5	LHX2.H12CORE.0.PS.A	LIM HD	0.000588186	zebrafish	lhx9	M√ºller glia	4.41193e-20	N1.HOG0004107
MG_5	VSX2.H12CORE.0.PSM.A	LIM HD	0.0609735	zebrafish	vsx2	M√ºller glia	5.68799e-105	N1.HOG0005479
MG_5	LHX2.H12CORE.0.PS.A	LIM HD	0.000588186	goldfish	LHX2_LHX9_1	M√ºller glia	7.76031e-115	N1.HOG0004107
MG_5	RX.H12CORE.0.SM.B	LIM HD	0.0563424	goldfish	RAX_RAX2_2	M√ºller glia	0	N1.HOG0005838
MG_5	LHX2.H12CORE.0.PS.A	LIM HD	0.000588186	goldfish	LHX2_LHX9_2	M√ºller glia	0	N1.HOG0004107
MG_5	RX.H12CORE.0.SM.B	LIM HD	0.0563424	goldfish	RAX_RAX2_4	M√ºller glia	4.70028e-135	N1.HOG0005838
MG_5	LHX2.H12CORE.0.PS.A	LIM HD	0.000588186	goldfish	LHX2_LHX9_5	M√ºller glia	1.40919e-79	N1.HOG0004107
MG_5	RX.H12CORE.0.SM.B	LIM HD	0.0563424	goldfish	RAX_RAX2_1	M√ºller glia	8.19285e-122	N1.HOG0005838
MG_5	LHX2.H12CORE.0.PS.A	LIM HD	0.000588186	goldfish	LHX2_LHX9_4	M√ºller glia	5.60047e-105	N1.HOG0004107
MG_5	VSX2.H12CORE.0.PSM.A	LIM HD	0.0609735	goldfish	VSX2	M√ºller glia	0	N1.HOG0005479
MG_5	LHX2.H12CORE.0.PS.A	LIM HD	0.000588186	chicken	LHX2	M√ºller glia	4.50219e-287	N1.HOG0004107
MG_5	LHX2.H12CORE.0.PS.A	LIM HD	0.000588186	chicken	LHX9	M√ºller glia	2.57809e-264	N1.HOG0004107
MG_5	PO6F2.H12CORE.0.S.B	LIM HD	0.0945101	chicken	POU6F2	M√ºller glia	3.62315e-204	N1.HOG0004870
MG_5	RX.H12CORE.0.SM.B	LIM HD	0.0563424	chicken	RAX	M√ºller glia	0	N1.HOG0005838
MG_5	LHX2.H12CORE.0.PS.A	LIM HD	0.000588186	mouse	Lhx2	M√ºller glia	0	N1.HOG0004107
MG_5	LHX2.H12CORE.0.PS.A	LIM HD	0.000588186	mouse	Lhx9	M√ºller glia	6.64947e-290	N1.HOG0004107
MG_5	PO3F1.H12CORE.2.S.C	LIM HD	0.0102902	mouse	Pou3f2	M√ºller glia	0	N1.HOG0001002
MG_5	RX.H12CORE.0.SM.B	LIM HD	0.0563424	mouse	Rax	M√ºller glia	0	N1.HOG0005838
MG_5	SP7.H12CORE.0.P.B	LIM HD	0.028577	mouse	Sp7	M√ºller glia	0	N1.HOG0014376
MG_5	VSX2.H12CORE.0.PSM.A	LIM HD	0.0609735	mouse	Vsx2	M√ºller glia	0	N1.HOG0005479
MG_5	ZSC23.H12CORE.0.M.C	LIM HD	0.0696741	mouse	Zfp24	M√ºller glia	5.5766e-153	N1.HOG0005026
MG_5	LHX2.H12CORE.0.PS.A	LIM HD	0.000588186	human	LHX2	M√ºller glia	0	N1.HOG0004107
MG_5	RX.H12CORE.0.SM.B	LIM HD	0.0563424	human	RAX	M√ºller glia	0	N1.HOG0005838
MG_5	VSX2.H12CORE.0.PSM.A	LIM HD	0.0609735	human	VSX2	M√ºller glia	3.19052e-52	N1.HOG0005479
MG_5	ZSC23.H12CORE.0.M.C	LIM HD	0.0696741	human	ZNF24	M√ºller glia	1.04882e-08	N1.HOG0005026
MG_16	SOX8.H12CORE.0.PSM.A	HMG/SOX	6.07543e-07	lamprey	SOX10_SOX8_SOX9_3	M√ºller glia	4.14352e-31	N1.HOG0002108
MG_16	SOX8.H12CORE.0.PSM.A	HMG/SOX	6.07543e-07	lamprey	SOX10_SOX8_SOX9_2	M√ºller glia	4.3088e-57	N1.HOG0002108
MG_16	LEF1.H12CORE.1.P.B	HMG/SOX	0.046961	lamprey	LEF1_TCF7_TCF7L1_TCF7L2_1	M√ºller glia	7.23106e-54	N1.HOG0001408
MG_16	SOX8.H12CORE.0.PSM.A	HMG/SOX	6.07543e-07	lamprey	SOX10_SOX8_SOX9_1	M√ºller glia	2.37452e-30	N1.HOG0002108
MG_16	SOX2.H12CORE.0.P.B	HMG/SOX	1.16846e-06	zebrafish	sox2	M√ºller glia	1.4913e-154	N1.HOG0002214
MG_16	SOX8.H12CORE.0.PSM.A	HMG/SOX	6.07543e-07	zebrafish	sox8a	M√ºller glia	0	N1.HOG0002108
MG_16	LEF1.H12CORE.1.P.B	HMG/SOX	0.046961	zebrafish	tcf7	M√ºller glia	3.31091e-06	N1.HOG0001408
MG_16	LEF1.H12CORE.1.P.B	HMG/SOX	0.046961	zebrafish	tcf7l1b	M√ºller glia	7.12806e-50	N1.HOG0001408
MG_16	LEF1.H12CORE.1.P.B	HMG/SOX	0.046961	zebrafish	tcf7l2	M√ºller glia	0	N1.HOG0001408
MG_16	SOX2.H12CORE.0.P.B	HMG/SOX	1.16846e-06	goldfish	SOX1_SOX2_SOX3_1	M√ºller glia	0	N1.HOG0002214
MG_16	SOX8.H12CORE.0.PSM.A	HMG/SOX	6.07543e-07	goldfish	SOX10_SOX8_SOX9_3	M√ºller glia	0	N1.HOG0002108
MG_16	SOX13.H12CORE.0.P.B	HMG/SOX	1.16846e-06	goldfish	SOX13_SOX5_1	M√ºller glia	1.15309e-05	N1.HOG0002362
MG_16	LEF1.H12CORE.1.P.B	HMG/SOX	0.046961	goldfish	LEF1_TCF7_TCF7L1_TCF7L2_7	M√ºller glia	2.65446e-222	N1.HOG0001408
MG_16	SOX13.H12CORE.0.P.B	HMG/SOX	1.16846e-06	goldfish	SOX13_SOX5_4	M√ºller glia	2.29444e-183	N1.HOG0002362
MG_16	SOX2.H12CORE.0.P.B	HMG/SOX	1.16846e-06	goldfish	SOX1_SOX2_SOX3_4	M√ºller glia	0	N1.HOG0002214
MG_16	SOX13.H12CORE.0.P.B	HMG/SOX	1.16846e-06	goldfish	SOX13_SOX5_2	M√ºller glia	1.18955e-21	N1.HOG0002362
MG_16	SOX2.H12CORE.0.P.B	HMG/SOX	1.16846e-06	goldfish	SOX1_SOX2_SOX3_2	M√ºller glia	0	N1.HOG0002214
MG_16	SOX8.H12CORE.0.PSM.A	HMG/SOX	6.07543e-07	goldfish	SOX10_SOX8_SOX9_9	M√ºller glia	0	N1.HOG0002108
MG_16	SOX8.H12CORE.0.PSM.A	HMG/SOX	6.07543e-07	goldfish	SOX10_SOX8_SOX9_5	M√ºller glia	0	N1.HOG0002108
MG_16	LEF1.H12CORE.1.P.B	HMG/SOX	0.046961	goldfish	LEF1_TCF7_TCF7L1_TCF7L2_5	M√ºller glia	4.63798e-252	N1.HOG0001408
MG_16	SOX8.H12CORE.0.PSM.A	HMG/SOX	6.07543e-07	goldfish	SOX10_SOX8_SOX9_11	M√ºller glia	2.369e-230	N1.HOG0002108
MG_16	LEF1.H12CORE.1.P.B	HMG/SOX	0.046961	goldfish	LEF1_TCF7_TCF7L1_TCF7L2_8	M√ºller glia	1.96329e-194	N1.HOG0001408
MG_16	LEF1.H12CORE.1.P.B	HMG/SOX	0.046961	goldfish	LEF1_TCF7_TCF7L1_TCF7L2_6	M√ºller glia	0	N1.HOG0001408
MG_16	SOX13.H12CORE.0.P.B	HMG/SOX	1.16846e-06	goldfish	SOX13_SOX5_3	M√ºller glia	1.25623e-194	N1.HOG0002362
MG_16	LEF1.H12CORE.1.P.B	HMG/SOX	0.046961	goldfish	LEF1_TCF7_TCF7L1_TCF7L2_4	M√ºller glia	0	N1.HOG0001408
MG_16	SOX8.H12CORE.0.PSM.A	HMG/SOX	6.07543e-07	goldfish	SOX10_SOX8_SOX9_6	M√ºller glia	0	N1.HOG0002108
MG_16	SOX8.H12CORE.0.PSM.A	HMG/SOX	6.07543e-07	goldfish	SOX10_SOX8_SOX9_1	M√ºller glia	0	N1.HOG0002108
MG_16	SOX2.H12CORE.0.P.B	HMG/SOX	1.16846e-06	goldfish	SOX1_SOX2_SOX3_3	M√ºller glia	0	N1.HOG0002214
MG_16	SOX12.H12CORE.0.SM.B	HMG/SOX	0.00470932	goldfish	SOX12_SOX4_1	M√ºller glia	6.81067e-54	N1.HOG0002237
MG_16	SOX8.H12CORE.0.PSM.A	HMG/SOX	6.07543e-07	goldfish	SOX10_SOX8_SOX9_7	M√ºller glia	0	N1.HOG0002108
MG_16	SOX13.H12CORE.0.P.B	HMG/SOX	1.16846e-06	chicken	SOX13	M√ºller glia	1.821e-169	N1.HOG0002362
MG_16	SOX2.H12CORE.0.P.B	HMG/SOX	1.16846e-06	chicken	SOX2	M√ºller glia	0	N1.HOG0002214
MG_16	SOX21.H12CORE.0.S.B	HMG/SOX	0.0405392	chicken	SOX21	M√ºller glia	1.31029e-289	N1.HOG0003683
MG_16	SOX13.H12CORE.0.P.B	HMG/SOX	1.16846e-06	chicken	SOX5	M√ºller glia	0.0003256	N1.HOG0002362
MG_16	SOX6.H12CORE.0.P.B	HMG/SOX	3.43675e-05	chicken	SOX6	M√ºller glia	7.19153e-111	N1.HOG0002363
MG_16	SOX8.H12CORE.0.PSM.A	HMG/SOX	6.07543e-07	chicken	SOX8	M√ºller glia	0	N1.HOG0002108
MG_16	SOX8.H12CORE.0.PSM.A	HMG/SOX	6.07543e-07	chicken	SOX9	M√ºller glia	0	N1.HOG0002108
MG_16	LEF1.H12CORE.1.P.B	HMG/SOX	0.046961	chicken	TCF7L2	M√ºller glia	7.12863e-292	N1.HOG0001408
MG_16	LEF1.H12CORE.1.P.B	HMG/SOX	0.046961	mouse	Lef1	M√ºller glia	0	N1.HOG0001408
MG_16	SOX11.H12CORE.0.P.B	HMG/SOX	0.000591147	mouse	Sox11	M√ºller glia	1.21439e-06	N1.HOG0002238
MG_16	SOX13.H12CORE.0.P.B	HMG/SOX	1.16846e-06	mouse	Sox13	M√ºller glia	0	N1.HOG0002362
MG_16	SOX2.H12CORE.0.P.B	HMG/SOX	1.16846e-06	mouse	Sox2	M√ºller glia	0	N1.HOG0002214
MG_16	SOX12.H12CORE.0.SM.B	HMG/SOX	0.00470932	mouse	Sox4	M√ºller glia	1.39609e-155	N1.HOG0002237
MG_16	SOX13.H12CORE.0.P.B	HMG/SOX	1.16846e-06	mouse	Sox5	M√ºller glia	0	N1.HOG0002362
MG_16	SOX6.H12CORE.0.P.B	HMG/SOX	3.43675e-05	mouse	Sox6	M√ºller glia	0	N1.HOG0002363
MG_16	SOX8.H12CORE.0.PSM.A	HMG/SOX	6.07543e-07	mouse	Sox8	M√ºller glia	0	N1.HOG0002108
MG_16	SOX8.H12CORE.0.PSM.A	HMG/SOX	6.07543e-07	mouse	Sox9	M√ºller glia	0	N1.HOG0002108
MG_16	LEF1.H12CORE.1.P.B	HMG/SOX	0.046961	mouse	Tcf7l1	M√ºller glia	0	N1.HOG0001408
MG_16	LEF1.H12CORE.1.P.B	HMG/SOX	0.046961	mouse	Tcf7l2	M√ºller glia	0	N1.HOG0001408
MG_16	SOX2.H12CORE.0.P.B	HMG/SOX	1.16846e-06	human	SOX2	M√ºller glia	0	N1.HOG0002214
MG_16	SOX12.H12CORE.0.SM.B	HMG/SOX	0.00470932	human	SOX4	M√ºller glia	0	N1.HOG0002237
MG_16	SOX6.H12CORE.0.P.B	HMG/SOX	3.43675e-05	human	SOX6	M√ºller glia	0	N1.HOG0002363
MG_16	SOX8.H12CORE.0.PSM.A	HMG/SOX	6.07543e-07	human	SOX8	M√ºller glia	0	N1.HOG0002108
MG_16	SOX8.H12CORE.0.PSM.A	HMG/SOX	6.07543e-07	human	SOX9	M√ºller glia	0	N1.HOG0002108
MG_16	LEF1.H12CORE.1.P.B	HMG/SOX	0.046961	human	TCF7	M√ºller glia	1.33428e-55	N1.HOG0001408
MG_16	LEF1.H12CORE.1.P.B	HMG/SOX	0.046961	human	TCF7L1	M√ºller glia	0	N1.HOG0001408
MG_16	LEF1.H12CORE.1.P.B	HMG/SOX	0.046961	human	TCF7L2	M√ºller glia	0	N1.HOG0001408
MG_2	NFIA.H12CORE.0.P.B	NFI	0.00124572	lamprey	NFIA_NFIX	M√ºller glia	2.71582e-07	N1.HOG0001525
MG_2	NFIB.H12CORE.1.PS.A	NFI	9.3909e-06	lamprey	NFIB_NFIC_2	M√ºller glia	0.00250509	N1.HOG0001526
MG_2	NFIA.H12CORE.0.P.B	NFI	0.00124572	zebrafish	nfia	M√ºller glia	1.19888e-12	N1.HOG0001525
MG_2	NFIB.H12CORE.1.PS.A	NFI	9.3909e-06	zebrafish	nfic	M√ºller glia	4.45116e-09	N1.HOG0001526
MG_2	NFIA.H12CORE.0.P.B	NFI	0.00124572	zebrafish	nfixb	M√ºller glia	1.70241e-184	N1.HOG0001525
MG_2	NFIA.H12CORE.0.P.B	NFI	0.00124572	goldfish	NFIA_NFIX_2	M√ºller glia	1.10671e-279	N1.HOG0001525
MG_2	NFIA.H12CORE.0.P.B	NFI	0.00124572	goldfish	NFIA_NFIX_4	M√ºller glia	5.71133e-58	N1.HOG0001525
MG_2	NFIA.H12CORE.0.P.B	NFI	0.00124572	goldfish	NFIA_NFIX_3	M√ºller glia	0	N1.HOG0001525
MG_2	NFIA.H12CORE.0.P.B	NFI	0.00124572	goldfish	NFIA_NFIX_1	M√ºller glia	0	N1.HOG0001525
MG_2	NFIA.H12CORE.0.P.B	NFI	0.00124572	goldfish	NFIA_NFIX_5	M√ºller glia	7.69673e-236	N1.HOG0001525
MG_2	NFIB.H12CORE.1.PS.A	NFI	9.3909e-06	goldfish	NFIB_NFIC_1	M√ºller glia	0	N1.HOG0001526
MG_2	NFIA.H12CORE.0.P.B	NFI	0.00124572	chicken	NFIX	M√ºller glia	0	N1.HOG0001525
MG_2	NFIA.H12CORE.0.P.B	NFI	0.00124572	mouse	Nfia	M√ºller glia	0	N1.HOG0001525
MG_2	NFIB.H12CORE.1.PS.A	NFI	9.3909e-06	mouse	Nfib	M√ºller glia	0	N1.HOG0001526
MG_2	NFIB.H12CORE.1.PS.A	NFI	9.3909e-06	mouse	Nfic	M√ºller glia	8.31637e-59	N1.HOG0001526
MG_2	NFIA.H12CORE.0.P.B	NFI	0.00124572	mouse	Nfix	M√ºller glia	0	N1.HOG0001525
MG_2	NFIA.H12CORE.0.P.B	NFI	0.00124572	human	NFIA	M√ºller glia	0	N1.HOG0001525
MG_2	NFIB.H12CORE.1.PS.A	NFI	9.3909e-06	human	NFIB	M√ºller glia	0	N1.HOG0001526
MG_2	NFIA.H12CORE.0.P.B	NFI	0.00124572	human	NFIX	M√ºller glia	0	N1.HOG0001525
