## Supplementary Table 5 for "Conservation of *cis*-regulatory codes over half a billion years of evolution"

### Sheet: cellnum_summary_ATAC
Cell_type	Lamprey	Zebrafish	Goldfish	Chicken	Mouse	Human
photoreceptor	4391	3057	12786	2490	35853	27569
ganglion cell	545	139	30	0	6286	240
amacrine cell	9734	1073	853	1116	13186	2397
bipolar cell	1906	1197	1550	5112	13536	6886
horizontal cell	414	204	186	1328	793	838
Müller glia	15	117	265	715	3303	2386
