## Supplementary Table 6 for "Conservation of *cis*-regulatory codes over half a billion years of evolution"

### Sheet: Table_S6
Species	Cell_class	Number_of_OCRs
lamprey	amacrine cell	11680
zebrafish	amacrine cell	4484
goldfish	amacrine cell	10386
chicken	amacrine cell	34365
mouse	amacrine cell	7476
human	amacrine cell	18660
lamprey	bipolar cell	10707
zebrafish	bipolar cell	4252
goldfish	bipolar cell	13866
chicken	bipolar cell	24585
mouse	bipolar cell	11473
human	bipolar cell	28310
lamprey	broadly open	216156
zebrafish	broadly open	115106
goldfish	broadly open	194863
chicken	broadly open	136556
mouse	broadly open	263671
human	broadly open	288750
lamprey	ganglion cell	4565
zebrafish	ganglion cell	794
goldfish	ganglion cell	427
mouse	ganglion cell	28352
human	ganglion cell	27508
lamprey	horizontal cell	6333
zebrafish	horizontal cell	2475
goldfish	horizontal cell	10422
chicken	horizontal cell	28522
mouse	horizontal cell	12494
human	horizontal cell	33961
lamprey	Müller glia	151
zebrafish	Müller glia	2709
goldfish	Müller glia	14670
chicken	Müller glia	31879
mouse	Müller glia	44978
human	Müller glia	40888
lamprey	photoreceptor	22345
zebrafish	photoreceptor	7260
goldfish	photoreceptor	10795
chicken	photoreceptor	27414
mouse	photoreceptor	11873
human	photoreceptor	37647
