## Supplementary Table 7 for "Conservation of *cis*-regulatory codes over half a billion years of evolution"

### Sheet: Table_S7
Species	Binomial_name	Genome_assembly	Database	Accession_number
gar	Lepisosteus_oculatus	LepOcu1	Ensembl	release-110
hagfish	Eptatretus_burgeri	Eburgeri_3.2	Ensembl	release-110
coelacanth	Latimeria chalumnae	LatCha1	RefSeq	GCF-000225785.1
chicken	Gallus gallus	GRCg6a	RefSeq	GCF-000002315.6
green anole	Anolis carolinensis	AnoCar2.0	RefSeq	GCF-000090745.1
frog	Xenopus tropicalis	UCB_Xtro_10.0	RefSeq	GCF-000004195.4
mouse	Mus musculus	GRCm38.p6	RefSeq	GCF-000001635.26
human	Homo sapiens	GRCh38.p13	RefSeq	GCF-000001405.39
platypus	Ornithorhynchus anatinus	mOrnAna1.pri.v4	RefSeq	GCF-004115215.2
elephant	Loxodonta africana	mLoxAfr1.hap2	RefSeq	GCF-030014295.1
vase tunicate	Ciona intestinalis	KH	RefSeq	GCF-000224145.3
clubbed tunicate	Styela clava	ASM1312258v2	RefSeq	GCF-013122585.1
catshark	Scyliorhinus canicula	sScyCan1.1	RefSeq	GCF-902713615.1
skate	Leucoraja erinacea	Leri_hhj_1	RefSeq	GCF-028641065.1
whiteshark	Carcharodon carcharias	sCarCar2.pri	RefSeq	GCF-017639515.1
zebrafish	Danio rerio	GRCz11	RefSeq	GCF-000002035.6
reedfish	Erpetoichthys calabaricus	fErpCal1.3	RefSeq	GCF-900747795.2
medaka	Oryzias latipes	ASM223467v1	RefSeq	GCF-002234675.1
brook lamprey	Lethenteron reissneri	ASM1570882v1	RefSeq	GCF-015708825.1
